# Structural Basis of Condensin Recruitment for X Chromosome Repression

**DOI:** 10.64898/2026.03.13.711519

**Authors:** Antonio Valdes Gutierrez, Gurumoorthy Amudhan, Dario Bernasconi, Sinem Erkan, Markus Hassler, Iris Suter, Brigitta Wilde, Julian Bender, Bettina Warscheid, Peter Meister, Christian H. Haering

## Abstract

In *Caenorhabditis elegans*, the condensin I^DC^ complex represses transcription from both X chromosomes in hermaphrodites to achieve dosage compensation. How condensin I^DC^ is specifically recruited to the X chromosomes in coordination with sex determination and dosage compensation (SDC) proteins and how it modulates gene expression have, however, remained unresolved. Here, we identify SDC-3 as the key adaptor that directly binds the ‘elbow’ coiled-coil domain of the condensin I^DC^-specific SMC subunit DPY-27. Using cryo-electron microscopy, we determine the structure of the SDC-3 adaptor domain bound to an auto-inhibited condensin I^DC^ holoenzyme. Disrupting this interaction compromises dosage compensation and diminishes condensin I^DC^ enrichment on the X chromosomes. Upon overcoming auto-inhibition, condensin I^DC^ exhibits robust DNA loop-extrusion activity comparable to that of canonical condensin. We propose that SDC-3-anchored condensin I^DC^ exploits loop-extrusion to reorganize X-chromosome chromatin and mediate chromosome-wide transcriptional repression.
