## Supplementary Table 1 for "Structural Basis of Condensin Recruitment for X Chromosome Repression"

sdc-3(ubs52[C-term Halotag]) V	Guide	cPM030	CCAGATATGTCGAAAATCAC
	Repair template	Mix of two amplicons	TGACTGTCAAGATTGCTATGAAACGTTGACATCATCATTTGAAGTTATCGTTCATCGAATCAATCACCATCATTCTCGTCGTTGCTTCTTTGCAGACGATGCCGAAATCGGAACTGGATTCCCATTCGACCCCCATTATGTTGAGGTTCTTGGAGAACGCATGCATTATGTTGATGTAGGACCACGAGATGGAACTCCAGTTCTCTTCCTTCACGGAAATCCGACTTCTTCATATGTCTGGAGAAACATCATTCCACACGTTGCTCCAACACACAGATGTATTGCTCCAGgtaagtttaggcatatgtgcacatctgttcatggacaccatgatttttcagACCTCATCGGAATGGGAAAATCGGATAAGCCAGATCTTGGATACTTCTTCGATGATCA…
			GCCGAAATCGGAACTGGATTCCCATTCGACCCCCATTATGTTGAGGTTCTTGGAGAACGCATGCATTATGTTGATGTAGGACCACGAGATGGAACTCCAGTTCTCTTCCTTCACGGAAATCCGACTTCTTCATATGTCTGGAGAAACATCATTCCACACGTTGCTCCAACACACAGATGTATTGCTCCAGgtaagtttaggcatatgtgcacatctgttcatggacaccatgatttttcagACCTCATCGGAATGGGAAAATCGGATAAGCCAGATCTTGGATACTTCTTCGATGATCATGTTCGATTCATGGATGCCTTCATCGAGGCTCTTGGACTCGAAGAAGTCGTCCTCGTCATACATGATTGGGGATCTGCTCTTGGATTCCATTGGGCCAAG…
sdc-3(ubs70[p.2078_2150del)	Guide 1	cPM090	ATGACGAGAAGTATACGGAT
	Guide 2	cPM083	CAAGAACCTCAACATAATGG
	Repair template	rPM1950	CAAACACAATTCTGTACTATAAAAATATTGTCAAAGATTTTAAAAAGAAAATTGTATTTTCAGTCACAAAGCCGAAATCGGAACTGGATTCCCATTCGACCCCCAcTAcGTcGAGGTTCTTGGAGAACGCATGCATTATG
sdc-3(ubs97[Y1890A,R1898E, intron 11 deletion]) V	Guide 1	cPM103	CGTAAGTTCAAATTTCTAGA
	Guide 2	cPM104	TTATATTCGAAATGACTCCG
	Repair template	rPM2115	CAAGAGCACAAGCCACTAGTTGATgctAACAAATTAGCACACGCTCTTgaaGAAAAAGCcTCACTTCATCTCAACAATCACAAAATCACTCCATTTACTTTtCACGGAGTCATTTCGAATATAACTGAAATGAAGGAAA
dpy-27(ubs81[mStayGold])	Guide	cPM002	GGTTGAACGACAATTGGTGG
	Repair template	Mix of two amplicons	TTACAAGTGAGCTTCAAGCGTCTCAGACTGGATAATATGATCGCGTTCTTCAGTATCGTctggaattaagaaattaaaatggtttattttggaatttagaagcttgaaaaatttacCTTTACTTTGTGTGTATTGCTTGCGGATCCAATGGAAAGGAACATCAGGAGCTGGCTGGTTGTGAAGTGGCTTGATAATGGTGTTTTGGTATGCTTCAACGCATTTGCTTTCGTCCGAGAGAAGTGGATATTGAAGTGTAACAGTGCACTCGACTCCGTCGTCAATTGGGATGTGCTGAACCTCATTGGGTAGGCTAACATCCATATCTCCAGTCAGCACCGGTGAGTTCTCCTTGAAATCTTGTCCGGTAAATTCCACGATATTGTGATACGTTCCGTTTTT…
			GTTGGTCTCAttttttggatttttcacaaagttttcttttttttttCAAAATTTAGTTTAAAATATATTACTTCAATTTACAAGTGAGCTTCAAGCGTCTCAGACTGGATAATATGATCGCGTTCTTCAGTATCGTctggaattaagaaattaaaatggtttattttggaatttagaagcttgaaaaatttacCTTTACTTTGTGTGTATTGCTTGCGGATCCAATGGAAAGGAACATCAGGAGCTGGCTGGTTGTGAAGTGGCTTGATAATGGTGTTTTGGTATGCTTCAACGCATTTGCTTTCGTCCGAGAGAAGTGGATATTGAAGTGTAACAGTGCACTCGACTCCGTCGTCAATTGGGATGTGCTGAACCTCATTGGGTAGGCTAACATCCATA…
dpy-27(ubs105[E454K, K475E, K479E])	Guide 1	cPM027	gtgatgctaagagaaagcag
	Guide 2	cPM032	gatgcgagcaaaagcagaat
	Repair template	Mix of three amplicons	ATGACTGGCATGCACGTGATGCTAAGAGAAAGCAGGGGCTCAAGTCGTGTACTCAGGACCTTGGGAAGCTCATGAAGGAGCGGGATGAAGCTCGTCGGGAGAAGTTTGAAATTGAGACGGCTCCAGAGAATGCGAGAATCTCTAAGCAAAACATGCAACTCAAATGGGACCAGCTCAAGGAGCAGGAGAATGTGTGTCAGCGGACAGCTACAGAGAATCTCATCAAGTATGACCAGAAGTCTAGTGCCGACAGAGCGAAGCATGATGACCTGGAGAAAAAACTCTCAGATGAGCTTCTGCAATCGATGCGAGCAAAAGCAGAATTGGACGTTTCTGAATCAGAACTTAAGGATATGACG
			ATGACTGGCATGCACGTGATGCTAAGAGAAAGCAGGGGCTCAAGTCGTGTACTCAGGACCTTGGGAAGCTCATGAAGGAGCGGGATGAAGCTCGTCGGGAGAAGTTTGAAATTGAGACGGCTCCAGAGAATGCGAGAATCTCTAAGCAAAACATGCAACTCAAATGGGACCAGCTCAAGGAGCAGGAGAATGTGTGTCAGCGGACAGCTACAGAGAATCTCATCGAATATGACCAGGAATCTAGTGCCGACAGAGCGAAGCATGATGACCTGGAGAAAAAACTCTCAGATGAGCTTCTGCAATCGATGCGAGCAAAAGCAGAATTGGACGTTTCTGAATCAGAACTTAAGGATATGACG
			ATGACTGGCATGCACGTGATGCTAAGAGAAAGCAGGGGCTCAAGTCGTGTACTCAGGACCTTGGGAAGCTCATGAAGGAGCGGGATGAAGCTCGTCGGGAGAAGTTTGAAATTGAGACGGCTCCAGAGAATGCGAGAATCTCTAAGCAAAACATGCAACTCGAATGGGACCAGCTCAAGGAGCAGGAGAATGTGTGTCAGCGGACAGCTACAGAGAATCTCATCGAATATGACCAGGAATCTAGTGCCGACAGAGCGAAGCATGATGACCTGGAGAAAAAACTCTCAGATGAGCTTCTGCAATCGATGCGAGCAAAAGCAGAATTGGACGTTTCTGAATCAGAACTTAAGGATATGACG
dpy-27(ubs109[E909A, K913A])	Guide 1	cPM033	tgatttttgctgaagacttt
	Guide 2	cPM026	ggaagttggagaggatgtaa
	Repair template	Amplicon	tgaactgaagtcgaagcctaaacataagcctaaccagaatcctagtcctaTAGAAATTAAACATACCGTTGAAGTTTGCAATTGCGCATTGATAATATCAATTCCtTTTACATCCTCTCCAACTTCCAATTGAGCCAATGCATCTGCCTCGCTACGTTTCTCCAGACACATgTGCTCCAGCTCACTAAGCTTCTTCTCGGCCTGCTCCAAATGTGATGGATTGTTCTCAATAATTGCAGTTTGTCGTGCAATGTCCTGCTCCAGCTGTCCCATTCGATCCTTCGCCTGCTCAATTGAGTCCTTATTTgcTTGGACCAACgcCATAAACATTCGGTCCATTTTCCGTTTGTATTGCTCAATTTGCTGCTTGATTTTTGCTGAAGACTTTTGaCTCTCCTC…
him-8(ubs86)1	Guide	cPM091	ACTGCAATCGAGCAATTGCG
	Repair template	rPM2016	TGGATTGTTGCAGAAtTGCAAcCGAGCgATTGCaTGGAAGAGGAAATATaGAAAACTTCGTCTTATCGATCACGCATTGGTCCATTGCGATAAAAACTTT
sdc-3(ubs111[del2091-2150])2	Guide 1	cPM115	GCAAGTCTAATAAAAAAATA
	Guide 2	cPM083	CAAGAACCTCAACATAATGG
	Repair template	Amplicon	TGCTCCGTATGACTGCACAATCACAGGTGTCGTGGGCACATCCAGAGTATATTAAGAGAAGATTGGAAATGATCTACTATGGCTGGCGGATGTTCCTCGGAAGTGGTGGATTCTTCCGTGTTGCTCTTGCCATCAATCGGAAGGACGTGAAGCCAATGAGTCAACAGTTCCGAGACTTTTTCATCGAGTATCTAAAAGATGTAAATGAAAATTATGCGAAAGCGGTAGAATTGGTCCAAATGGATGAAGACAAACTGATGGAAGCTATGATTGAAAAAGCGGGTTTGTCATCGATAGATCTGCTGGCTTTGGATGAAGATGTTCAGGGACAAGTTAGTGAGAGGTATGATTTGGTTCAGAACCCACAAACACAATTCTGTACTATAAAAATATTGTCAA…
1Injection of template designed to create the mutation him-8(e1489) resulted in an insertion of 11 bp (c.753_754insTTGCAAGAGAG)
2Injection of template designed to introduce mutations E2114K, D2115K, D2117K, D2118K in the SDC-3 zinc finger domain resulted in a partial deletion (aa2091-2150)
